# TRACE: a framework for traceable biomedical resource construction demonstrated through single-cell glaucoma data

**DOI:** 10.64898/2026.11.04.764154

**Authors:** Xiaoqi Liang, Rojashree Jayakumar, Dario Strbenac, Marni Torkel, Beilei Bian, Eugenie Lee, Jasmine Gu, Vo Thu Nga Phan, Jonathan Crowston, Jean Yee Hwa Yang, Heejung Shim

**Affiliations:** Sydney Precision Data Science Centre, The University of Sydney, Sydney, NSW, Australia; School of Mathematics and Statistics, The University of Sydney, Sydney, NSW, Australia; Charles Perkins Centre, The University of Sydney, Sydney, NSW, Australia; Snow Vision Accelerator, The University of Sydney, NSW, Australia; School of Computer Science, The University of Sydney, NSW, Australia; Faculty of Medicine and Health, Save Sight Institute, The University of Sydney, Sydney, NSW, Australia; ARC Centre of Excellence for the Mathematical Analysis of Cellular Systems, The University of Sydney, NSW, Australia; School of Mathematics and Statistics, The University of Melbourne, MEL, Australia; Melbourne Integrative Genomics, The University of Melbourne, NSW, Australia

**Keywords:** Database, Glaucoma, Single-cell transcriptomics, Data curation

## Abstract

The growing availability of public omics datasets presents opportunities for biomedical research, yet constructing research question-driven resources from distributed studies remains challenging due to heterogeneous data, incomplete metadata and limited documentation of curation decisions. Here, we present TRACE (Traceable Resource Assembly and Curation Ecosystem), a general framework that links systematic knowledge discovery, data curation and resource delivery while preserving provenance throughout resource construction. We demonstrate TRACE through TRACE-scGlaucoma, a curated single-cell transcriptomics resource for glaucoma and optic nerve biology. Systematic screening identified 57 eligible studies, of which 42 provided accessible datasets comprising approximately 3.3 million cells. The resource provides harmonised metadata, standardised cell-type annotations and reusable expression objects while retaining original study information and curation provenance. We demonstrate its analytical utility through cellular enrichment of glaucoma GWAS-associated genes, comparing candidate drug-repurposing signals across distinct biological contexts and assessment of cell-type annotation reliability. TRACE provides a systematic and traceable approach to transforming fragmented public datasets into reusable biomedical resources, supporting reproducible analyses and future extensions across disease areas and data modalities.
