## Supplementary Tables for "TRACE: a framework for traceable biomedical resource construction demonstrated through single-cell glaucoma data"

### Sheet: Table S1
Supplementary Table S1. Ovid search strategy used to identify glaucoma and drug target studies
Line	Search concept	Ovid search expression	Field/limit
1	Single-cell sequencing	(single cell transcriptom* or single cell RNA seq* or scRNAseq or scRNA-seq or single cell sequencing or single-cell transcriptom* or single-cell RNA seq* or snRNAseq or snRNA-seq).mp	Multi-purpose
2	Glaucoma	(glaucoma).mp	Multi-purpose
3	Drug Target	(drug target).mp	Multi-purpose
4	Retinal ganglion cells	(retinal ganglion cell).mp	Multi-purpose
5	Glial cells	(glia).mp	Multi-purpose
6	Ageing	(ageing or aging).mp	Multi-purpose
7	Mitochondrial and metabolic processes	(mitochondria or metabolism).mp	Multi-purpose
8	Core glaucoma search	1 AND (2 OR 4 OR 5)	—
9	Ageing/metabolic extension	1 AND 3 AND 6 AND 7, limit to [humans]	—
10	Combined results	8 OR 9	—
11	Publication limits	Limit 10 to [no language restriction/date range, as applicable]
12	Final records exported	Remove duplicates from 11	—
Notes
1	The exact syntax should be adapted to the database searched, including subject headings such as MeSH or Emtree terms where used.
2	Drug-related studies were excluded during title/abstract or full-text screening unless they contained relevant single-cell or single-nucleus transcriptomic data.

### Sheet: Table S2
Dataset ID	Source Name	Accession	DOI	Year	Species	Number of Controls	Number of Eye Disease	Number Perturbed	Number of Cells	Number of Retinal Ganglion Cells	Tissue / Region	Eye Disease	Assay	Gene Abundance Unavailability Reason	Cell Types Source
D001	Gene Expression Omnibus	GSE125708	10.1073/pnas.1821122116	2019	Mouse	2	0	2	32825	NA	Retina	Familial Exudative Vitreoretinopathy	10x Genomics GemCode Platform	NA	Gene Expression Omnibus
D002	Gene Expression Omnibus	GSE178667	10.1016/j.exer.2021.108811	2021	Mouse	2	0	0	10024	NA	Ciliary Body	No	10x Genomics Chromium 3' v3	NA	No
D003	BioProject	PRJNA1002073	10.1111/cpr.13550	2023	Mouse	0	0	2	11386	1029	Fibroblasts	No	10x Genomics Chromium	NA	E-mail
D004	Gene Expression Omnibus	GSE168200	10.1038/s41467-021-26346-0	2021	Mouse	2	0	1	26008	NA	Iridocorneal Angle or Limbus	No	10x Genomics Chromium	NA	Gene Expression Omnibus
D005	Gene Expression Omnibus	GSE206026	10.1007/s00018-022-04559-w	2022	Human	3	0	0	14563	NA	Ciliary Body	No	BD Rhapsody	NA	No
D006	Gene Expression Omnibus	GSE176204	10.1016/j.celrep.2023.112889	2023	Mouse	1	0	1	4522	NA	Retina	No	10x Chromium Next GEM Single Cell 3′	NA	No
D007	Gene Expression Omnibus	GSE191017	10.7554/eLife.87306	2023	Human	0	0	1	11158	NA	H1 Stem Cell	No	10x Genomics Chromium 3' v3	NA	E-mail
D008	Gene Expression Omnibus	GSE247776	10.1038/s41467-024-50050-4	2024	Mouse	NA	NA	NA	41177	NA	Before and after the ora serrata	No	NA	NA	No
D009	Gene Expression Omnibus	GSE271132	10.7554/eLife.96459	2024	Mouse	3	0	0	9272	NA	Anterior Segment	No	10x Genomics Chromium 3' v3	NA	No
D010	Gene Expression Omnibus	GSE263230	10.1038/s41597-025-04528-5	2025	Human	13	4	0	88543	NA	Trabecular Meshwork	Glaucoma	10x Genomics Chromium 3' v3	NA	No
D011	Zenodo	17114800	10.1038/s41392-025-02438-x	2025	Human	107	98	0	1416923	NA	Peripheral Blood	Glaucoma	10x Genomics Chromium 3' v3	NA	No
D012	Gene Expression Omnibus	GSE315712	10.1101/2025.08.15.670438	2026	Mouse	17	0	0	130000	NA	Anterior Segment Limbal Tissue	No	10x Genomics Chromium	NA	Single Cell Portal
D013	Gene Expression Omnibus	GSE251716	10.1186/s13024-024-00775-z	2024	Mouse	1	0	1	11670	No	Retina	No	10x Genomics Chromium 3' v3	NA	No
D014	Gene Expression Omnibus	GSE207929	10.1126/sciadv.abq1081	2022	Mouse	6	0	6	62479	No	Retina	No	10x Genomics Chromium 3' v3	NA	No
D015	Gene Expression Omnibus	GSE211077	10.1126/sciadv.abq7219	2022	Mouse	1	0	4	25640	No	Retina	No	10x Genomics Chromium 3' v3	NA	Gene Expression Omnibus
D016	Gene Expression Omnibus	GSE241268	10.1038/s41467-024-46428-z	2024	Mouse	2	0	5	56531	No	Retina	No	10x Genomics Chromium 3' v3	NA	No
D017	Gene Expression Omnibus	GSE243992	10.1016/j.omtn.2024.102258	2024	Mouse	2	0	4	115536	NA	Retina	No	10x Genomics Chromium 3' v3	NA	No
D018	Gene Expression Omnibus	GSE148077	10.1038/s41598-020-66092-9	2020	Human	7	0	0	84982	NA	Retina	No	10x Genomics Chromium 3' v3	NA	Single Cell Portal
D019	Gene Expression Omnibus	GSE146188	10.1073/pnas.2001250117	2020	Human	7	0	0	24023	NA	Retina	No	10x Genomics Chromium 3' v2	NA	Single Cell Portal
D020	Gene Expression Omnibus	GSE196235	10.1016/j.xgen.2022.100164	2022	Human	4	0	0	51645	493	Retina	No	10x Genomics Single Cell Multiome	NA	Single Cell Portal
D021	ArrayExpress	E‐MTAB‐7316	10.15252/embj.2018100811	2019	Human	0	0	0	20009	315	Retina	No	10x Genomics Chromium 3' v2	NA	E-mail
D022	Gene Expression Omnibus	GSE137537	10.1038/s41467-019-12780-8	2019	Human	3	0	0	10005	2778	Retina	No	10x Genomics Chromium 3' v3	NA	Gene Expression Omnibus
D023	Human Cell Atlas	77780d56-03c0-481f-aade-2038490cef9f	10.1016/j.xgen.2022.100142	2022	Human	56	54	0	247520	NA	Organoid	Glaucoma	10x Genomics Chromium 3' v3	NA	CELLxGENE
D024	Mendeley	sm67hr5bpm	10.1016/j.cell.2020.08.013	2020	Human	4	0	0	285441	6121	Organoid	No	10x Genomics Chromium 3' v3	NA	No
D025	Gene Expression Omnibus	GSE231749	10.1016/j.isci.2023.108024	2023	Monkey	3	3	0	17652	NA	Trabecular Meshwork	Glaucoma	10x Genomics Chromium 3' v3	NA	No
D026	Gene Expression Omnibus	GSE264312	10.1038/s41598-024-74909-0	2024	Zebrafish	2	0	2	22889	NA	Neuronal	No	10x Genomics Chromium 3' v3	NA	No
D027	Gene Expression Omnibus	GSE284729	10.1371/journal.pgen.1011879	2025	Zebrafish	6	0	7	17769	17769	Retina	No	10x Genomics Chromium 3' v2	NA	N/A (all RGC)
D028	Gene Expression Omnibus	GSE260952	10.1016/j.exer.2024.110017	2024	Mouse	4	0	4	4617	4617	Retina	No	10x Genomics Chromium 3' v3	NA	N/A (all RGC)
D029	Gene Expression Omnibus	GSE135133	10.1016/j.celrep.2019.12.082	2020	Human	4	0	0	100055	2433	Retina	No	10x Genomics Chromium 3' v3	NA	Gene Expression Omnibus
D030	Gene Expression Omnibus	GSE137846	10.1038/s41467-019-12780-8	2019	Human	6	0	0	3248	920	Retina	No	Seq-Well	NA	Gene Expression Omnibus
D031	Gene Expression Omnibus	GSE155288	10.3389/fimmu.2022.895519	2022	Human	2	0	0	92385	583	Retina	No	10x Genomics Chromium 3' v2	NA	Gene Expression Omnibus
D032	Gene Expression Omnibus	GSE188280	10.3389/fimmu.2022.895519	2022	Human	1	2	0	100853	NA	Retina	Age-related Macular Degeneration	10x Genomics Chromium 3' v2	NA
D033	Gene Expression Omnibus	GSE199013	10.1073/pnas.220091411	2022	Human	6	0	0	195248	0	Anterior Segment	No	10x Genomics Chromium 3' v3	NA	Single Cell Portal
D034	Gene Expression Omnibus	GSE226108	10.1016/j.xgen.2023.100298	2023	Human	6	0	0	244474	0	Retina	No	10x Genomics Chromium 3' v3	NA	Single Cell Portal
D035	Gene Expression Omnibus	GSE236566	10.1073/pnas.2306153120	2023	Human	19	0	0	139978	0	Posterior Segment	No	10x Genomics Chromium 3' v3	NA	Gene Expression Omnibus
D036	Gene Expression Omnibus	GSE248537	10.1038/s41467-024-46428-z	2024	Mouse	1	0	1	17531	17531	Retina	No	10x Genomics Chromium 3' v3	NA	N/A (all RGC)
D037	Gene Expression Omnibus	GSE248868	10.1038/s41467-024-46428-z	2024	Mouse	0	0	1	50480	492	Retina	No	10x Genomics Single Cell Multiome	NA	Single Cell Portal
D038	ScienceDB	31253.11.sciencedb.02341	10.1002/cti2.1461	2023	Human	0	6	0	47048	0	Aqueous Humour	Behçet's Disease and Vogt-Koyanagi-Harada Disease	10x Genomics Chromium	NA	No
D039	Gene Expression Omnibus	GSE148814	10.1126/sciadv.abe4983	2021	Mouse	NA	NA	NA	67050	NA	Retina	No	10x Genomics Chromium 3' v2	NA	Gene Expression Omnibus
D040	Gene Expression Omnibus	GSE130636	10.1016/j.exer.2019.05.001	2019	Monkey	NA	NA	NA	8217		Retina	NA	10x Genomics Chromium 3' v3	NA	No
D041	Gene Expression Omnibus	GSE242796	10.1242/dev.202070	2023	Chicken	1	0	3	43566	NA	Retina	No	10x Genomics Chromium 3' v2	NA	E-mail
D042	GitHub	ccebulla/Chick_scRNAseq_libraries.git	10.1002/glia.24657	2025	Chicken	0	0	4	81937	NA	Retina	No	10x Genomics Chromium 3' v3	NA	E-mail
D043	Gene Expression Omnibus	GSE137400	10.1016/j.neuron.2019.11.006	2019	Mouse	16	0	29	55999	55999	Retina	No	10x Genomics Chromium 3' v2	Substudy GSE137828 missing treatment status	No
D044	Corresponding Author	NA	10.1002/mco2.198	2022	Human	NA	NA	NA	36522	NA	Anterior and Posterior	NA	10x Genomics Chromium	No repsonse to enquiry	No
D045	Corresponding Author	NA	10.1016/j.exer.2024.109985	2024	Mouse	5	0	0	31228	NA	Retina	No	10x Genomics Chromium 3' v3	No repsonse to enquiry	No
D046	China National Genomics Data Center	PRJCA030000	10.1126/sciadv.adv6642	2025	Mouse	3	0	6	NA	NA	Retina	No	10x Genomics Chromium	No code and parameters to reproduce Cell Ranger	No
D047	Sequence Read Archive	PRJNA616025	10.1073/pnas.2001896117	2020	Human	4	0	0	8758	0	Trabecular Meshwork	No	10x Genomics Chromium 3'	No code and parameters to reproduce Cell Ranger	No
D048	Corresponding Author	NA	10.3390/genes12122015	2021	Human	NA	NA	NA	4705	4705	Induced Pluripotent Stem Cell	No	10x Genomics Chromium 3' v3	No repsonse to enquiry	No
D049	Corresponding Author	NA	10.3389/fcell.2020.00379	2020	Zebrafish	NA	NA	NA	2460	0	Anterior Segment	NA	10x Genomics Chromium 3' v3	No repsonse to enquiry	No
D050	Corresponding Author	NA	10.1093/procel/pwad067	2024	Monkey	6	0	0	120316	0	Trabecular Meshwork	NA	NA	No repsonse to enquiry	No
D051	Perhaps after preprint in journal	NA	10.1101/2025.08.26.672439	2025	Rat	18	0	0	126787	0	Aqueous Humour	No	10x Genomics Chromium 3' v3	No data availability statement	No
D052	Corresponding Author	NA	10.1002/stem.3238	2020	Human	NA	NA	NA	NA	NA	Induced Pluripotent Stem Cell	Glaucoma	10x Genomics Chromium 3' v3	No repsonse to enquiry	No
D053	Corresponding Author	NA	10.1016/j.neuron.2022.06.022	2022	Mouse	NA	NA	NA	630	630	Retina	No	Smart-Seq2	No repsonse to enquiry	No
D054	China National Genomics Data Center	CRA010582	10.4103/1673-5374.389363	2024	Rat	NA	NA	NA	21464	NA	Retina	Glaucoma	10x Genomics Chromium 3' v3	No code and parameters to reproduce Cell Ranger	No
D055	BioStudies	S-BSST840	10.1093/hmg/ddae003	2024	Human	NA	NA	NA	25879	0	Trabecular Meshwork	NA	10x Genomics Chromium 3' v2	No code and parameters to reproduce Cell Ranger	No
D056	Corresponding Author	NA	10.1016/j.intimp.2025.114467	2025	Human	NA	5	NA	NA	NA	Aqueous humour	Non-infectious uveitis	NA	No repsonse to enquiry	No
D057	Gene Expression Omnibus	GSE115404	10.1038/s41467-018-05134-3	2018	Mouse	2	NA	NA	6225	6225	Retina	No	10x Genomics Chromium	No counts. No code and parameters to reproduce Cell Ranger	No

### Sheet: Table S3
Table S3: Cell-type-level association and heterogeneity analysis of glaucoma-associated genes in the healthy adult retina using scDRS.
Group	Number of Cells	P-value disease association(assoc_mcp)	Z-score disease association(assoc_mcz)	P-value - within group hetrogenity(hetero_mcp)	Z-score - within group hetrogenity (hetero_mcz)	Number of FDR < 0.05	Number of FDR < 0.1	Number of FDR < 0.2	Prop of cells with FDR < 0.1 (%)
Amacrine	1062	0.541459	-0.192024	0.17982	0.757499	3	6	14	0.564972
Bipolar	11263	0.999001	-3.1486	0.493507	-0.257873	1	4	12	0.0355145
Cone	2577	0.633367	-0.448723	0.738262	-0.663904	0	0	10	0
Ganglion	6121	0.551449	-0.160611	0.020979	2.83054	4	17	57	0.277732
Horizontal	1881	0.618382	-0.34374	0.507493	-0.174714	0	4	15	0.212653
Immune	1476	0.962038	-1.61864	0.646354	-0.560505	0	0	0	0
Macroglia	12414	0.000999001	4.90458	0.000999001	5.16421	1035	1893	3351	15.2489
Pigmented	427	0.000999001	4.62065	0.000999001	2.75288	230	257	279	60.1874
Rod	14923	1	-4.19251	0.0619381	1.58656	0	4	10	0.0268043
Vascular	2343	0.000999001	8.00263	0.013986	2.49105	1687	1892	2064	80.7512

### Sheet: Table S4
Table S4: Cell-type-level association and heterogeneity analysis of glaucoma-associated genes in patient-derived retinal organoids using scDRS
Group	Number of Cells	P-value disease association (assoc_mcp)	Z-score disease association (assoc_mcz)	P-value within-group heterogeneity (hetero_mcp)	Z-score within-group heterogeneity (hetero_mcz)	Number of FDR < 0.05	Number of FDR < 0.1	Number of FDR < 0.2	Prop of cells with FDR < 0.1 (%)
Cones	3336	0.85	-0.98	0.3	0.44	0	0	0	0
Interneurons	1875	0.04	2.17	0	3.2	5	5	10	0.27
Lens	41	0.2	0.66	0.23	0.78	0	0	0	0
RGC1	14332	0.95	-1.56	0.08	1.5	0	1	5	0.01
RGC2	3720	0.59	-0.37	0.34	0.31	0	1	2	0.03
RGC3	3325	0.96	-1.35	0.36	0.31	0	0	1	0
RPC1	12003	0.38	0.2	0.19	0.75	2	5	11	0.04
RPC10	2589	0.24	0.21	0.14	1.07	0	0	2	0
RPC11	1694	0.03	2.22	0.07	1.42	2	2	3	0.12
RPC12	2008	0.91	-1.28	0.05	1.64	0	0	2	0
RPC13	1837	0	4.59	0.06	1.56	1	2	4	0.11
RPC14	1534	0.22	0.72	0.04	1.63	1	2	5	0.13
RPC15	961	0.01	3.67	0.01	2.74	2	6	21	0.62
RPC2	10604	0.03	2.13	0	4.79	1	9	28	0.08
RPC3	10325	0.99	-2.23	0	3.72	0	3	9	0.03
RPC4	6663	0	6.64	0	4.71	102	167	294	2.51
RPC5	6419	0.41	0.1	0.41	0.11	1	1	6	0.02
RPC6	5659	1	-2.61	0.02	2.22	0	0	2	0
RPC7	4504	0.77	-0.74	0.31	0.44	0	0	0	0
RPC8	3996	0.27	0.21	0.15	0.94	1	4	5	0.1
RPC9	2952	0	4.12	0.2	0.74	2	5	20	0.17
RPE	1130	0.09	1.22	0.06	1.69	0	1	4	0.09
Singletons	17838	0.1	1.34	0.01	2.86	0	4	22	0.02
